# Non-gonadal PIWI protein, Aubergine, regulates regenerative stem cell proliferation and tumorigenesis in the *Drosophila* adult intestine

**DOI:** 10.1101/2024.11.04.621896

**Authors:** Karen Bellec, Lynsey R Carroll, Kathryn AF Pennel, Yuanliangzi Tian, Yachuan Yu, Aslihan Bastem Akan, Caroline V Billard, Nora Doleschall, Alexander R Cameron, Fabiana Herédia, Alisson M Gontijo, Anna M Ochocka-Fox, James P Blackmur, Farhat V N Din, Malcolm G Dunlop, Joanne Edwards, Kevin Myant, Rippei Hayashi, Julia B Cordero

## Abstract

The PIWI-interacting RNA (piRNA) biosynthesis pathway is best studied for its role suppressing *Drosophila* germline transposable elements. Piwi, the founding member of the pathway, is involved in adult intestinal stem cell (ISC) homeostasis. Whether a broader role of the PIWI pathway exists in the intestine, remains unknown. Here, we characterise a role of the PIWI family protein Aubergine (Aub) in ISCs. While dispensable for basal ISC self-renewal, upregulation of Aub by damage-induced reactive oxygen species drives regenerative ISC proliferation through increased protein synthesis, including translation of ISC factors Myc and Sox21a. Unexpectedly, such roles of Aub in ISCs appear uncoupled from its piRNA regulatory function. Additionally, Aub and mammalian PIWIL1, mediate tumorigenic intestinal growth in *Drosophila* and human organoids, respectively. Our results reveal regulated protein translation as a fundamental aspect of regenerative ISC function and discover a central role of Aub in such process.
