## Supplementary Table 1 for "Non-gonadal PIWI protein, Aubergine, regulates regenerative stem cell proliferation and tumorigenesis in the *Drosophila* adult intestine"

### Sheet: Genotypes per figures
	Full list of Genotypes per figure
	Figures		Genotype
	Figure 1	A, B	escargot-Gal4, UAS-GFP/+; tub-Gal80ts/+
		C	w1118
			piwi1/piwi2
			aubQC42/aubHN2
			agot2/agot3
		D	UAS-Dicer/+; escargot-Gal4, UAS-GFP/+; tub-Gal80ts/+
			UAS-aubRNAi (aubRNAi KK line from VDRC #106999)
			UAS-Dicer/+; escargot-Gal4, UAS-GFP/UAS-aubRNAi; tub-Gal80ts/+ (aubRNAi KK line from VDRC #106999)
			UAS-Dicer/+; escargot-Gal4, UAS-GFP/+; tub-Gal80ts/UAS-aubRNAi 2 (aubRNAi 2 TRiP line from Bloomington #31606)
		E	escargot-Gal4, UAS-GFP/+; tub-Gal80ts/UAS-nRFP Red Stinger 6
		F, G, H	UAS-Dicer/+; escargot-Gal4, UAS-GFP/+; tub-Gal80ts/+
			UAS-Dicer/+; escargot-Gal4, UAS-GFP/UAS-aubRNAi; tub-Gal80ts/+ (aubRNAi KK line from VDRC #106999)
		I, J	escargot-Gal4, UAS-GFP/+; tub-Gal80ts/+
		K	Su(H)GBE-Gal4,UAS-GFP/+; tub-Gal80ts/+
			Su(H)GBE-Gal4,UAS-GFP/UAS-aubRNAi; tub-Gal80ts/+ (aubRNAi KK line from VDRC #106999)
		L	escargot-Gal4, UAS-GFP/+; Su(H)GBE-Gal80, tub-Gal80ts/+
			escargot-Gal4, UAS-GFP/UAS-aubRNAi; Su(H)GBE-Gal80, tub-Gal80ts/+ (aubRNAi KK line from VDRC #106999)
	Figure 2	B, B', D, E, F	escargot-Gal4, UAS-GFP/+; tub-Gal80ts/UAS-nRFP Red Stinger 6
		C, C', D, E, F	escargot-Gal4, UAS-GFP/UAS-aubRNAi; tub-Gal80ts/UAS-nRFP Red Stinger 6 (aubRNAi KK line from VDRC #106999)
	Figure 3	A	escargot-Gal4, UAS-GFP/+; +/+
			escargot-Gal4, UAS-GFP, aubHN2/aubQC42; +/+
			escargot-Gal4, UAS-GFP, aubHN2/aubQC42; UAS-aubWT/+
			escargot-Gal4, UAS-GFP, aubHN2/aubQC42; UAS-aubAA/+
			escargot-Gal4, UAS-GFP, aubHN2/aubQC42; UAS-aubADH/+
		B, C	escargot-Gal4/+; MKRS/+
			escargot-Gal4/+; UAS-aubWT/MKRS
			escargot-Gal4/+; UAS-aubAA/MKRS
			escargot-Gal4/+; UAS-aubADH/MKRS
		D	escargot-Gal4, UAS-GFP/+; tub-Gal80ts/UAS-nRFP Red Stinger 6
			escargot-Gal4, UAS-GFP/UAS-aubRNAi; tub-Gal80ts/UAS-nRFP Red Stinger 6 (aubRNAi KK line from VDRC #106999)
		E, F, G, H, H', I, I'	escargot-Gal4, UAS-GFP/+; Su(H)GBE-Gal80, tub-Gal80ts/+
			escargot-Gal4, UAS-GFP/UAS-aubRNAi; Su(H)GBE-Gal80, tub-Gal80ts/+ (aubRNAi KK line from VDRC #106999)
	Figure 4	A, B, C	escargot-Gal4/+; MKRS/+
			escargot-Gal4/+; UAS-aubWT/MKRS
			escargot-Gal4/+; UAS-aubAA/MKRS
			escargot-Gal4/+; UAS-aubADH/MKRS
		D, E, F	escargot-Gal4, UAS-GFP/+; +/+
			escargot-Gal4, UAS-GFP, aubHN2/aubQC42; +/+
			escargot-Gal4, UAS-GFP, aubHN2/aubQC42; UAS-aubWT/+
			escargot-Gal4, UAS-GFP, aubHN2/aubQC42; UAS-aubAA/+
			escargot-Gal4, UAS-GFP, aubHN2/aubQC42; UAS-aubADH/+
	Figure 5	A, B	escargot-Gal4, UAS-GFP/+; Su(H)GBE-Gal80, tub-Gal80ts/+
			UAS-eIF3CRNAi/+; escargot-Gal4, UAS-GFP/+; Su(H)GBE-Gal80, tub-Gal80ts/+ (eIF3CRNAi GD line from VDRC #26667)
		C, D	escargot-Gal4, UAS-GFP/+; tub-Gal80ts/+
			escargot-Gal4, UAS-GFP/+; tub-Gal80ts/eIF4GRNAi (eIF4GRNAi TRiP line from Bloomington #33049)
		E	escargot-Gal4, UAS-GFP/+; Su(H)GBE-Gal80, tub-Gal80ts/+
			UAS-eIF3CRNAi/+; escargot-Gal4, UAS-GFP/+; Su(H)GBE-Gal80, tub-Gal80ts/+ (eIF3CRNAi GD line from VDRC #26667)
			escargot-Gal4, UAS-GFP/+; Su(H)GBE-Gal80, tub-Gal80ts/UAS-eIF3MRNAi (eIF3MRNAi TRiP line from Bloomington #32879)
			escargot-Gal4, UAS-GFP/+; Su(H)GBE-Gal80, tub-Gal80ts/UAS-eIF3GRNAi (eIF3GRNAi TRiP line from Bloomington #43243)
			escargot-Gal4, UAS-GFP/+; Su(H)GBE-Gal80, tub-Gal80ts/UAS-eIF4GRNAi (eIF4GRNAi TRiP line from Bloomington #33049)
		F	escargot-Gal4, UAS-GFP/+; Su(H)GBE-Gal80, tub-Gal80ts/+
			escargot-Gal4, UAS-GFP/+; Su(H)GBE-Gal80, tub-Gal80ts/UAS-aub::GFP (aub::GFP line from Bloomington #42219)
			escargot-Gal4, UAS-GFP/UAS-eIF3CRNAi; tub-Gal80ts/UAS-aub::GFP (eIF3CRNAi GD line from VDRC #26664 and aub::GFP line from Bloomington #42219)
		G	escargot-Gal4, UAS-GFP/+; tub-Gal80ts/+
			escargot-Gal4, UAS-GFP/+; tub-Gal80ts/UAS-aubWT
			escargot-Gal4, UAS-GFP, tub-Gal80ts/+; UAS-aubWT/UAS-eIF3MRNAi (eIF3MRNAi TRiP line from Bloomington #32879)
			escargot-Gal4, UAS-GFP, tub-Gal80ts/+; UAS-aubWT/UAS-eIF4GRNAi (eIF4GRNAi TRiP line from Bloomington #33049)
		H,I, J	escargot-Gal4, UAS-GFP/+; tub-Gal80ts/+
			escargot-Gal4, UAS-GFP/UAS-eIF3MRNAi; tub-Gal80ts/+ (eIF3MRNAi KK line from VDRC #110359)
			escargot-Gal4, UAS-GFP/+; tub-Gal80ts/UAS-eIF3MRNAi (eIF3MRNAi TRiP line from Bloomington #32879)
		K, L,M, N	escargot-Gal4, UAS-GFP/+; tub-Gal80ts/+
			escargot-Gal4, UAS-GFP/UAS-eIF3MRNAi; tub-Gal80ts/+ (eIF3MRNAi KK line from VDRC #110359)
	Figure 6	A, B, C, D	escargot-Gal4, UAS-GFP/+; Su(H)GBE-Gal80, tub-Gal80ts/+
			escargot-Gal4, UAS-GFP/UAS-eIF3CRNAi; Su(H)GBE-Gal80, tub-Gal80ts/+ (eIF3CRNAi GD line from VDRC #26664)
		E	UAS-Dicer/+; escargot-Gal4, UAS-GFP/+; tub-Gal80ts/+
			UAS-Dicer/+; escargot-Gal4, UAS-GFP/UAS-aubRNAi; tub-Gal80ts/+ (aubRNAi KK line from VDRC #106999)
		F, G, H	escargot-Gal4, UAS-GFP/+; Su(H)GBE-Gal80, tub-Gal80ts/+
			escargot-Gal4, UAS-GFP/UAS-aubRNAi; Su(H)GBE-Gal80, tub-Gal80ts/+ (aubRNAi KK line from VDRC #106999)
	Figure 7	H, I, J	escargot-Gal4, UAS-GFP/+; tub-Gal80ts/+
			escargot-Gal4, UAS-GFP/+; tub-Gal80ts/FRT82B, Apc1Q8
		K, L	hsFLP/+; UAS-CD8-GFP, tub-Gal4/+; FRT82B, tub-Gal80ts/FRT82B, con Lac-Z
			hsFLP/+; UAS-CD8-GFP, tub-Gal4/UAS-aubRNAi; FRT82B, tub-Gal80ts/FRT82B, con Lac-Z (aubRNAi KK line from VDRC #106999)
			hsFLP/+; UAS-CD8-GFP, tub-Gal4/+; FRT82B, tub-Gal80ts/FRT82B, Apc1Q8
			hsFLP/+; UAS-CD8-GFP, tub-Gal4/UAS-aubRNAi; FRT82B, tub-Gal80ts/FRT82B, Apc1Q8 (aubRNAi KK line from VDRC #106999)
		M	MD22750-POLYP1
			MD22750-POLYP4
			MD20043T
			MD23182-POLYP1
			MD23182T
			MD23169T
			MD23169-LIVMET
		N, P, Q	MD20043T
		O, R, S	MD23169T
	Figure S1	A	w1118
			piwi1/piwi2
			aubQC42/aubHN2
			agot2/agot3
		B	UAS-Dicer/+; escargot-Gal4, UAS-GFP/+; tub-Gal80ts/+
			UAS-Dicer/+; escargot-Gal4, UAS-GFP/UAS-aubRNAi; tub-Gal80ts/+ (aubRNAi KK line from VDRC #106999)
			UAS-Dicer/+; escargot-Gal4, UAS-GFP/+; tub-Gal80ts/UAS-aubRNAi 2 (aubRNAi 2 TRiP line from Bloomington #31606)
		C, D	hsFLP/+; UAS-CD8-GFP, tub-Gal4/+; FRT82B, tub-Gal80ts/FRT82B, con Lac-Z
			hsFLP/+; UAS-CD8-GFP, tub-Gal4/UAS-aubRNAi; FRT82B, tub-Gal80ts/FRT82B, con Lac-Z (aubRNAi KK line from VDRC #106999)
		E	w1118
			spnED125/spnE100-37
		F	escargot-Gal4, UAS-GFP/+; tub-Gal80ts/UAS-nRFP Red Stinger 6
		G, H	escargot-Gal4, UAS-GFP/+; tub-Gal80ts/+
			escargot-Gal4, UAS-GFP/UAS-stringRNAi; tub-Gal80ts/+ (stringRNAi TRIP line from Bloomington #36094)
		I, J	escargot-Gal4, UAS-GFP/+; tub-Gal80ts/+
			escargot-Gal4, UAS-GFP/UAS-mycRNAi; tub-Gal80ts/+ (mycRNAi GD line from VDRC #2947)
		K, L	Su(H)GBE-Gal4,UAS-GFP/+; tub-Gal80ts/+
			Su(H)GBE-Gal4,UAS-GFP/UAS-aubRNAi; tub-Gal80ts/+ (aubRNAi KK line from VDRC #106999)
		A, B, C	w1118
	Figure S2	E, F, G, H	w1118
			escargot-Gal4, UAS-GFP/+; tub-Gal80ts/UAS-nRFP Red Stinger 6
			escargot-Gal4, UAS-GFP/UAS-aubRNAi; tub-Gal80ts/UAS-nRFP Red Stinger 6 (aubRNAi KK line from VDRC #106999)
			escargot-Gal4, UAS-GFP/+; tub-Gal80ts/UAS-nRFP Red Stinger 6
	Figure S3		escargot-Gal4, UAS-GFP/UAS-aubRNAi; tub-Gal80ts/UAS-nRFP Red Stinger 6 (aubRNAi KK line from VDRC #106999)
		B	nanos-Gal4/+
	Figure S4		aubQC42/aubHN2; nanos-Gal4/+
			aubQC42/aubHN2; nanos-Gal4/UAS-aubWT
			aubQC42/aubHN2; nanos-Gal4/UAS-aubAA
			aubQC42/aubHN2; nanos-Gal4/UAS-aubADH
		C, D, E	escargot-Gal4/+; MKRS/+
			escargot-Gal4/+; UAS-aubWT/MKRS
			escargot-Gal4/+; UAS-aubAA/MKRS
			escargot-Gal4/+; UAS-aubADH/MKRS
		F, G	escargot-Gal4, UAS-GFP, aubHN2/aubQC42; +/+
			escargot-Gal4, UAS-GFP, aubHN2/aubQC42; UAS-aubWT/+
			escargot-Gal4, UAS-GFP, aubHN2/aubQC42; UAS-aubAA/+
			escargot-Gal4, UAS-GFP, aubHN2/aubQC42; UAS-aubADH/+
		A, C	escargot-Gal4, UAS-GFP/+; tub-Gal80ts/+
	Figure S5	B, D	escargot-Gal4, UAS-GFP/+; tub-Gal80ts/aubWT
		E, F	escargot-Gal4, UAS-GFP/+; tub-Gal80ts/+
			escargot-Gal4, UAS-GFP/UAS-aubRNAi; tub-Gal80ts/+ (aubRNAi KK line from VDRC #106999)
			escargot-Gal4, UAS-GFP/+; tub-Gal80ts/prosbeta5RNAi (prosbeta5RNAi TRiP line from Bloomington #34810)
			escargot-Gal4, UAS-GFP/aubRNAi; tub-Gal80ts/prosbeta5RNAi (prosbeta5RNAi TRiP line from Bloomington #34810)
		A	escargot-Gal4, UAS-GFP/+; Su(H)GBE-Gal80, tub-Gal80ts/+
	Figure S6		UAS-eIF3CRNAi; escargot-Gal4, UAS-GFP/+; Su(H)GBE-Gal80, tub-Gal80ts/+ (eIF3CRNAi GD line from VDRC #26667)
		B	escargot-Gal4, UAS-GFP/+; tub-Gal80ts/+
			escargot-Gal4, UAS-GFP/+; tub-Gal80ts/eIF4GRNAi (eIF4GRNAi TRiP line from Bloomington #33049)
		C, D	escargot-Gal4, UAS-GFP/+; Su(H)GBE-Gal80, tub-Gal80ts/+
			UAS-eIF3CRNAi; escargot-Gal4, UAS-GFP/+; Su(H)GBE-Gal80, tub-Gal80ts/+ (eIF3CRNAi GD line from VDRC #26667)
		E, F, G, H	escargot-Gal4, UAS-GFP/+; tub-Gal80ts/+
			escargot-Gal4, UAS-GFP/+; tub-Gal80ts/UAS-eIF3MRNAi (eIF3MRNAi TRIP line from Bloomington #32879)
		I, J, K, L	escargot-Gal4, UAS-GFP/+; tub-Gal80ts/+
			escargot-Gal4, UAS-GFP/UAS-aubRNAi; tub-Gal80ts/+ (aubRNAi KK line from VDRC #106999)
		A	C57BL6 (wild type)
	Figure S7	B	Piwil1tm1Hfl /Piwil1tm1Hfl
		F	UAS-Dicer/+; escargot-Gal4, UAS-GFP/+; tub-Gal80ts/+
			UAS-Dicer/+; escargot-Gal4, UAS-GFP/+; tub-Gal80ts/UAS-wg::HA
			UAS-Dicer/+; escargot-Gal4, UAS-GFP/UAS-aubRNAi; tub-Gal80ts/+ (aubRNAi KK line from VDRC #106999)
			UAS-Dicer/+; escargot-Gal4, UAS-GFP/UAS-aubRNAi; tub-Gal80ts/UAS-wg::HA (aubRNAi KK line from VDRC #106999)
		G, I	MD20043T
		H, J	MD23169T
